# ArchR: An integrative and scalable software package for single-cell chromatin accessibility analysis

**DOI:** 10.1101/2020.04.28.066498

**Authors:** Jeffrey M. Granja, M. Ryan Corces, Sarah E. Pierce, S. Tansu Bagdatli, Hani Choudhry, Howard Y. Chang, William J. Greenleaf

## Abstract

The advent of large-scale single-cell chromatin accessibility profiling has accelerated our ability to map gene regulatory landscapes, but has outpaced the development of robust, scalable software to rapidly extract biological meaning from these data. Here we present a software suite for single-cell <u>a</u>nalysis of regulatory <u>ch</u>romatin in <u>R</u> (ArchR; www.ArchRProject.com) that enables fast and comprehensive analysis of single-cell chromatin accessibility data. ArchR provides an intuitive, user-focused interface for complex single-cell analyses including doublet removal, single-cell clustering and cell type identification, robust peak set generation, cellular trajectory identification, DNA element to gene linkage, transcription factor footprinting, mRNA expression level prediction from chromatin accessibility, and multi-omic integration with scRNA-seq. Enabling the analysis of over 1.2 million single cells within 8 hours on a standard Unix laptop, ArchR is a comprehensive analytical suite for end-to-end analysis of single-cell chromatin accessibility data that will accelerate the understanding of gene regulation at the resolution of individual cells.
