## Supplementary Table 1 for "ArchR: An integrative and scalable software package for single-cell chromatin accessibility analysis"

### Sheet: scATAC Data Sets
Supplementary Table 1 - Page 1 of 1
This page of the table shows all of the scATAC-seq datasets used in this work and where they were obtained.
Row Explanation
Each row represents a different single-cell ATAC-seq experiment used in this work. The samples are divided into the experiment groups (shown in red) that are referenced in the manuscript.
Column Explanations
Sample - The name of the sample used.
nCells - The number of cells that passed the listed QC cutoffs for TSS enrichment score and unique nuclear fragments.
median TSS - The median TSS enrichment score for all pass-QC cells.
median Frags - The median number of unique nuclear fragments per cell for all pass-QC cells.
Platform - The scATAC-seq platform used to generate the specified data.
Source - A link to the location where this data was downloaded.
AlternativeName - An alternative name for the data. In some cases, we renamed downloaded files and provide this to help you identify the original file.
PBMC-10k Cells	(Cutoff = TSSEnrichment 4 and MinFrags 1,000)
Sample	nCells	median TSS	median Frags	Platform	Source
PBMC_5k_v1	4086	20.225	8942.5	10x Version1	https://www.10xgenomics.com/solutions/single-cell-atac/
PBMC_5k_NewGem	4910	19.882	13764.5	10x NextGem	https://www.10xgenomics.com/solutions/single-cell-atac/
PBMC-20k Cells	(Cutoff = TSSEnrichment 4 and MinFrags 1,000)
Sample	nCells	median TSS	median Frags	Platform	Source
PBMC_10k_v1	7808	18.177	9893.5	10x Version1	https://www.10xgenomics.com/solutions/single-cell-atac/
PBMC_10k_NewGem	10206	18.053	12298	10x NextGem	https://www.10xgenomics.com/solutions/single-cell-atac/
PBMC-30k Cells	(Cutoff = TSSEnrichment 4 and MinFrags 1,000)
Sample	nCells	median TSS	median Frags	Platform	Source
PBMC_500_v1	421	20.926	10882	10x Version1	https://www.10xgenomics.com/solutions/single-cell-atac/
PBMC_500_NewGem	524	21.6735	16054.5	10x NextGem	https://www.10xgenomics.com/solutions/single-cell-atac/
PBMC_1k_v1	899	21.436	8628	10x Version1	https://www.10xgenomics.com/solutions/single-cell-atac/
PBMC_1k_NewGem	1070	21.6555	14633	10x NextGem	https://www.10xgenomics.com/solutions/single-cell-atac/
PBMC_5k_v1	4086	20.225	8942.5	10x Version1	https://www.10xgenomics.com/solutions/single-cell-atac/
PBMC_5k_NewGem	4910	19.882	13764.5	10x NextGem	https://www.10xgenomics.com/solutions/single-cell-atac/
PBMC_10k_v1	7808	18.177	9893.5	10x Version1	https://www.10xgenomics.com/solutions/single-cell-atac/
PBMC_10k_NewGem	10206	18.053	12298	10x NextGem	https://www.10xgenomics.com/solutions/single-cell-atac/
BoneMarrow-30k Cells	(Cutoff = TSSEnrichment 4 and MinFrags 1,000)
Sample	nCells	median TSS	median Frags	Platform	Source
scATAC_BMMC_D5T1	4540	16.5805	10392	10x Version1	https://www.ncbi.nlm.nih.gov/geo/query/acc.cgi?acc=GSE139369
scATAC_BMMC_D6T1	13493	15.279	10013	10x Version1	https://www.ncbi.nlm.nih.gov/geo/query/acc.cgi?acc=GSE139369
scATAC_CD34_D7T1	3442	16.125	7552	10x Version1	https://www.ncbi.nlm.nih.gov/geo/query/acc.cgi?acc=GSE139369
scATAC_CD34_D8T1	3667	16.771	18911	10x Version1	https://www.ncbi.nlm.nih.gov/geo/query/acc.cgi?acc=GSE139369
scATAC_CD34_D9T1	4047	17.366	13615	10x Version1	https://www.ncbi.nlm.nih.gov/geo/query/acc.cgi?acc=GSE139369
PBMC-70k Cells	(Cutoff = TSSEnrichment 4 and MinFrags 1,000)
Sample	nCells	median TSS	median Frags	Platform	Source
PBMC_500_v1	421	20.926	10882	10x Version1	https://www.10xgenomics.com/solutions/single-cell-atac/
PBMC_500_NewGem	524	21.6735	16054.5	10x NextGem	https://www.10xgenomics.com/solutions/single-cell-atac/
PBMC_1k_v1	899	21.436	8628	10x Version1	https://www.10xgenomics.com/solutions/single-cell-atac/
PBMC_1k_NewGem	1070	21.6555	14633	10x NextGem	https://www.10xgenomics.com/solutions/single-cell-atac/
PBMC_5k_v1	4086	20.225	8942.5	10x Version1	https://www.10xgenomics.com/solutions/single-cell-atac/
PBMC_5k_NewGem	4910	19.882	13764.5	10x NextGem	https://www.10xgenomics.com/solutions/single-cell-atac/
PBMC_10k_v1	7808	18.177	9893.5	10x Version1	https://www.10xgenomics.com/solutions/single-cell-atac/
PBMC_10k_NewGem	10206	18.053	12298	10x NextGem	https://www.10xgenomics.com/solutions/single-cell-atac/
Sorted_5K-CryoPBMC	6676	17.414	6426	10x Version1	https://www.ncbi.nlm.nih.gov/geo/query/acc.cgi?acc=GSE129785&holding=F1000&otool=stanford
Unsorted_5K-CryoPBMC	5758	15.6625	6672.5	10x Version1	https://www.ncbi.nlm.nih.gov/geo/query/acc.cgi?acc=GSE129785&holding=F1000&otool=stanford
Unsorted_5K-FreshPBMC	4593	18.115	7609	10x Version1	https://www.ncbi.nlm.nih.gov/geo/query/acc.cgi?acc=GSE129785&holding=F1000&otool=stanford
scATAC_PBMC_D10T1	3098	20.6995	9934.5	10x Version1	https://www.ncbi.nlm.nih.gov/geo/query/acc.cgi?acc=GSE139369
scATAC_PBMC_D11T1	3210	15.4805	3982	10x Version1	https://www.ncbi.nlm.nih.gov/geo/query/acc.cgi?acc=GSE139369
scATAC_PBMC_D12T1	854	22.761	13050.5	10x Version1	https://www.ncbi.nlm.nih.gov/geo/query/acc.cgi?acc=GSE139369
scATAC_PBMC_D12T2	1280	19.784	18747	10x Version1	https://www.ncbi.nlm.nih.gov/geo/query/acc.cgi?acc=GSE139369
scATAC_PBMC_D12T3	1940	19.079	7201.5	10x Version1	https://www.ncbi.nlm.nih.gov/geo/query/acc.cgi?acc=GSE139369
Unsorted_10K-PBMC	10086	18.027	13964	10x Version1	https://www.ncbi.nlm.nih.gov/geo/query/acc.cgi?acc=GSE129785&holding=F1000&otool=stanford
MouseAtlas-70k Cells	(Cutoff = TSSEnrichment 4 and MinFrags 1,000)
Sample	nCells	median TSS	median Frags	Platform	Source
BoneMarrow_62016	2966	7.87	7014	sci-ATAC	http://atlas.gs.washington.edu/mouse-atac/data/
BoneMarrow_62216	3708	8.3635	4897	sci-ATAC	http://atlas.gs.washington.edu/mouse-atac/data/
Cerebellum_62216	2300	12.9725	4884	sci-ATAC	http://atlas.gs.washington.edu/mouse-atac/data/
LargeIntestineA_62816	6589	8.557	8472	sci-ATAC	http://atlas.gs.washington.edu/mouse-atac/data/
LargeIntestineB_62816	6496	10.7735	9075	sci-ATAC	http://atlas.gs.washington.edu/mouse-atac/data/
HeartA_62816	1081	5.881	7643	sci-ATAC	http://atlas.gs.washington.edu/mouse-atac/data/
SmallIntestine_62816	2162	5.7935	7794.5	sci-ATAC	http://atlas.gs.washington.edu/mouse-atac/data/
Kidney_62016	5567	7.675	9500	sci-ATAC	http://atlas.gs.washington.edu/mouse-atac/data/
Liver_62016	5000	12.923	5355	sci-ATAC	http://atlas.gs.washington.edu/mouse-atac/data/
Lung1_62216	4549	11.089	5993	sci-ATAC	http://atlas.gs.washington.edu/mouse-atac/data/
Lung2_62216	5258	8.02	11902	sci-ATAC	http://atlas.gs.washington.edu/mouse-atac/data/
PreFrontalCortex_62216	1253	5.375	6002	sci-ATAC	http://atlas.gs.washington.edu/mouse-atac/data/
Spleen_62016	4028	14.032	9453.5	sci-ATAC	http://atlas.gs.washington.edu/mouse-atac/data/
Testes_62016	1061	5.521	8774	sci-ATAC	http://atlas.gs.washington.edu/mouse-atac/data/
Thymus_62016	7678	12.975	9619.5	sci-ATAC	http://atlas.gs.washington.edu/mouse-atac/data/
WholeBrainA_62216	5114	10.718	7494	sci-ATAC	http://atlas.gs.washington.edu/mouse-atac/data/
WholeBrainA_62816	2822	10.2555	9147	sci-ATAC	http://atlas.gs.washington.edu/mouse-atac/data/
Hematopoeisis - 220k Cells	(Cutoff = TSSEnrichment 8 and MinFrags 1,000)
Sample	nCells	median TSS	median Frags	Platform	Source	AlternativeName
Mixing_CD4-CD8_A	4359	18.236	7934	10x Version1	https://www.ncbi.nlm.nih.gov/geo/query/acc.cgi?acc=GSE129785&holding=F1000&otool=stanford	01_999_CD4Mem_CD8Naive
Mixing_CD4-CD8_B	4146	18.436	8908	10x Version1	https://www.ncbi.nlm.nih.gov/geo/query/acc.cgi?acc=GSE129785&holding=F1000&otool=stanford	05_995_CD4Mem_CD8Naive
Mixing_CD4-CD8_C	3481	18.619	7124	10x Version1	https://www.ncbi.nlm.nih.gov/geo/query/acc.cgi?acc=GSE129785&holding=F1000&otool=stanford	1_99_CD4Mem_CD8Naive
Mixing_CD4-CD8_D	207	18.396	8738	10x Version1	https://www.ncbi.nlm.nih.gov/geo/query/acc.cgi?acc=GSE129785&holding=F1000&otool=stanford	50_50_CD4Mem_CD8Naive
Mixing_CD4-CD8_E	7385	18.5945	6928.5	10x Version1	https://www.ncbi.nlm.nih.gov/geo/query/acc.cgi?acc=GSE129785&holding=F1000&otool=stanford	99_1_CD4Mem_CD8Naive
Mixing_CD4-CD8_F	7108	18.542	8571.5	10x Version1	https://www.ncbi.nlm.nih.gov/geo/query/acc.cgi?acc=GSE129785&holding=F1000&otool=stanford	995_05_CD4Mem_CD8Naive
Mixing_CD4-CD8_G	7963	18.065	13469.5	10x Version1	https://www.ncbi.nlm.nih.gov/geo/query/acc.cgi?acc=GSE129785&holding=F1000&otool=stanford	999_01_CD4Mem_CD8Naive
Mixing_Mono-Tcell_A	6639	21.445	6592	10x Version1	https://www.ncbi.nlm.nih.gov/geo/query/acc.cgi?acc=GSE129785&holding=F1000&otool=stanford	01_999_Mono_T
Mixing_Mono-Tcell_B	6174	21.5155	9850	10x Version1	https://www.ncbi.nlm.nih.gov/geo/query/acc.cgi?acc=GSE129785&holding=F1000&otool=stanford	05_995_Mono_T
Mixing_Mono-Tcell_C	6878	14.682	6078	10x Version1	https://www.ncbi.nlm.nih.gov/geo/query/acc.cgi?acc=GSE129785&holding=F1000&otool=stanford	1_99_Mono_T
Mixing_Mono-Tcell_D	606	13.445	8991	10x Version1	https://www.ncbi.nlm.nih.gov/geo/query/acc.cgi?acc=GSE129785&holding=F1000&otool=stanford	50_50_Mono_T
Mixing_Mono-Tcell_E	11238	14.794	6035.5	10x Version1	https://www.ncbi.nlm.nih.gov/geo/query/acc.cgi?acc=GSE129785&holding=F1000&otool=stanford	991_MonoT
Mixing_Mono-Tcell_F	11054	14.073	6943	10x Version1	https://www.ncbi.nlm.nih.gov/geo/query/acc.cgi?acc=GSE129785&holding=F1000&otool=stanford	99505_MonoT
Mixing_Mono-Tcell_G	9741	13.548	10268	10x Version1	https://www.ncbi.nlm.nih.gov/geo/query/acc.cgi?acc=GSE129785&holding=F1000&otool=stanford	999_01_Mono_T
Sorted_CD14-Mono	1888	13.4925	9392.5	10x Version1	https://www.ncbi.nlm.nih.gov/geo/query/acc.cgi?acc=GSE129785&holding=F1000&otool=stanford	CD14_monocytes
Sorted_CD19-Bcell	3009	18.725	8946	10x Version1	https://www.ncbi.nlm.nih.gov/geo/query/acc.cgi?acc=GSE129785&holding=F1000&otool=stanford	CD19_B
Sorted_CD34-HSPC_A	9576	20.074	10561.5	10x Version1	https://www.ncbi.nlm.nih.gov/geo/query/acc.cgi?acc=GSE129785&holding=F1000&otool=stanford	CD34
Sorted_MemoryTcell_A	1243	22.271	11586.5	10x Version1	https://www.ncbi.nlm.nih.gov/geo/query/acc.cgi?acc=GSE129785&holding=F1000&otool=stanford	CD4_CD45RO_MemoryT
Sorted_HelperTcell	1334	18.724	14398	10x Version1	https://www.ncbi.nlm.nih.gov/geo/query/acc.cgi?acc=GSE129785&holding=F1000&otool=stanford	CD4_helper_T
Sorted_MemoryTcell_B	1626	19.167	16637	10x Version1	https://www.ncbi.nlm.nih.gov/geo/query/acc.cgi?acc=GSE129785&holding=F1000&otool=stanford	CD4_Memory
Sorted_Nkcell	1119	18.96	11670	10x Version1	https://www.ncbi.nlm.nih.gov/geo/query/acc.cgi?acc=GSE129785&holding=F1000&otool=stanford	CD56_NK
Sorted_CytotoxicTcell	1043	13.861	8721	10x Version1	https://www.ncbi.nlm.nih.gov/geo/query/acc.cgi?acc=GSE129785&holding=F1000&otool=stanford	CD8_cytotoxicT
Unsorted_10K-PBMC	8932	21.051	16692	10x Version1	https://www.ncbi.nlm.nih.gov/geo/query/acc.cgi?acc=GSE129785&holding=F1000&otool=stanford	10k_pbmc
Sorted_5K-CryoPBMC	6143	17.438	6207	10x Version1	https://www.ncbi.nlm.nih.gov/geo/query/acc.cgi?acc=GSE129785&holding=F1000&otool=stanford	frozen_sorted_pbmc_5k
Unsorted_5K-CryoPBMC	5228	15.8225	6488.5	10x Version1	https://www.ncbi.nlm.nih.gov/geo/query/acc.cgi?acc=GSE129785&holding=F1000&otool=stanford	frozen_unsorted_pbmc_5k
Sorted_HemeCells	1662	15.4215	8063.5	C1-Fluidigm	https://www.ncbi.nlm.nih.gov/geo/query/acc.cgi?acc=GSE96772	JDB_Cell
Unsorted_10K-PBMC-NextGEM	9072	21.6735	14534.5	10x NextGem	https://www.10xgenomics.com/solutions/single-cell-atac/	pbmc_10k_nextgem
Unsorted_10K-PBMC-v1	7130	21.443	8588	10x Version1	https://www.10xgenomics.com/solutions/single-cell-atac/	pbmc_10k_v1
Unsorted_1K-PBMC-NextGEM	1054	19.953	13607	10x NextGem	https://www.10xgenomics.com/solutions/single-cell-atac/	pbmc_1k_nextgem
Unsorted_1K-PBMC-v1	885	20.268	8787	10x Version1	https://www.10xgenomics.com/solutions/single-cell-atac/	pbmc_1k_v1
Unsorted_500-PBMC-NextGEM	520	18.1075	11892.5	10x NextGem	https://www.10xgenomics.com/solutions/single-cell-atac/	pbmc_500_nextgem
Unsorted_500-PBMC-v1	420	18.2215	9664.5	10x Version1	https://www.10xgenomics.com/solutions/single-cell-atac/	pbmc_500_v1
Unsorted_5K-PBMC-NextGEM	4647	21.6735	16040.5	10x NextGem	https://www.10xgenomics.com/solutions/single-cell-atac/	pbmc_5k_nextgem
Unsorted_5K-PBMC-v1	3899	20.9205	10857.5	10x Version1	https://www.10xgenomics.com/solutions/single-cell-atac/	pbmc_5k_v1
Unsorted_BMMC_A	4210	16.683	10334.5	10x Version1	https://www.ncbi.nlm.nih.gov/geo/query/acc.cgi?acc=GSE139369	scATAC_BMMC_D5T1
Unsorted_BMMC_B	11437	15.454	9364	10x Version1	https://www.ncbi.nlm.nih.gov/geo/query/acc.cgi?acc=GSE139369	scATAC_BMMC_D6T1
Sorted_CD34-HSPC_B	3140	16.292	7520.5	10x Version1	https://www.ncbi.nlm.nih.gov/geo/query/acc.cgi?acc=GSE139369	scATAC_CD34_BMMC_D7T1
Sorted_CD34-HSPC_C	3362	16.91	18274.5	10x Version1	https://www.ncbi.nlm.nih.gov/geo/query/acc.cgi?acc=GSE139369	scATAC_CD34_BMMC_D8T1
Sorted_CD34-HSPC_D	3810	17.42	13124	10x Version1	https://www.ncbi.nlm.nih.gov/geo/query/acc.cgi?acc=GSE139369	scATAC_CD34_BMMC_D9T1
Unsorted_PBMC_A	2847	20.934	9624	10x Version1	https://www.ncbi.nlm.nih.gov/geo/query/acc.cgi?acc=GSE139369	scATAC_PBMC_D10T1
Unsorted_PBMC_B	2794	16.165	3882	10x Version1	https://www.ncbi.nlm.nih.gov/geo/query/acc.cgi?acc=GSE139369	scATAC_PBMC_D11T1
Unsorted_PBMC_C	843	22.842	13056	10x Version1	https://www.ncbi.nlm.nih.gov/geo/query/acc.cgi?acc=GSE139369	scATAC_PBMC_D12T1
Unsorted_PBMC_D	1248	19.89	18628	10x Version1	https://www.ncbi.nlm.nih.gov/geo/query/acc.cgi?acc=GSE139369	scATAC_PBMC_D12T2
Unsorted_PBMC_E	1847	19.236	6967	10x Version1	https://www.ncbi.nlm.nih.gov/geo/query/acc.cgi?acc=GSE139369	scATAC_PBMC_D12T3
Unsorted_BMMC_C	5735	23.715	8618	10x Version1	https://www.ncbi.nlm.nih.gov/geo/query/acc.cgi?acc=GSE129785&holding=F1000&otool=stanford	SUHealthy_BM_B1
Sorted_CD34-HSPC_E	4624	17.0065	23072.5	10x Version1	https://www.ncbi.nlm.nih.gov/geo/query/acc.cgi?acc=GSE129785&holding=F1000&otool=stanford	SUHealthy_CD34BM_B1
Sorted_DendriticCells	1223	19.751	19700	10x Version1	https://www.ncbi.nlm.nih.gov/geo/query/acc.cgi?acc=GSE129785&holding=F1000&otool=stanford	SUHealthy_DC_B1
Unsorted_PBMC_F	5825	21.593	13301	10x Version1	https://www.ncbi.nlm.nih.gov/geo/query/acc.cgi?acc=GSE129785&holding=F1000&otool=stanford	SUHealthy_PBMC_B1T2
Unsorted_PBMC_G	4677	22.468	9821	10x Version1	https://www.ncbi.nlm.nih.gov/geo/query/acc.cgi?acc=GSE129785&holding=F1000&otool=stanford	SUHealthy_PBMC1_B1T1
