## Supplementary Table 2 for "ArchR: An integrative and scalable software package for single-cell chromatin accessibility analysis"

### Sheet: Benchmarking Tests
Supplementary Table 2 - Page 1 of 1
This page of the table shows the results of all benchmarking analyses.
Row Explanation
Each row represents a different replicate of a specific benchmarking step.
Column Explanations
software - The name of the software used for this benchmarking test.
dataset - The name of the dataset used for this benchmarking test. This is either PBMC, BoneMarrow, or MouseAtlas which are referred to by name in the text.
numCells - The approximate number of cells used for this benchmarking test.
stepID - An identifier that describes the analytical step being benchmarked. The "DetectDoublets" step is unique to ArchR and was not plotted in the associated figure.
rep - The replicate number of this benchmarking test. Each step is benchmarked 3 times in each dataset.
compSetup - A description of the computational setup used. "Small" and "Large" refer to computational limits imposed via Slurm submission on a cluster node. See methods.
processStatus - A description of whether the benchmarking step completed or failed due to exceeding the available memory.
timeMinutes - The time in minutes taken to complete the benchmarking test.
maxMemory - The maximum memory used as reported by Slurm for the benchmarking test.
"Small" Computational Set up - 32 GB RAM, 8 Cores
software	dataset	numCells	stepID	rep	compSetup	processStatus	timeMinutes	maxMemory
ArchR	PBMC	10k	1-DataImport	Rep1	Small: 32 GB RAM, 8 Cores	COMPLETED	8.939	7.2
ArchR	PBMC	10k	1-DataImport	Rep2	Small: 32 GB RAM, 8 Cores	COMPLETED	9.511	7.52
ArchR	PBMC	10k	1-DataImport	Rep3	Small: 32 GB RAM, 8 Cores	COMPLETED	8.821	7.3
ArchR	PBMC	10k	2-DetectDoublets	Rep1	Small: 32 GB RAM, 8 Cores	COMPLETED	5.081	4.02
ArchR	PBMC	10k	2-DetectDoublets	Rep2	Small: 32 GB RAM, 8 Cores	COMPLETED	5.4	7.59
ArchR	PBMC	10k	2-DetectDoublets	Rep3	Small: 32 GB RAM, 8 Cores	COMPLETED	5.667	5.96
ArchR	PBMC	10k	3-Clustering	Rep1	Small: 32 GB RAM, 8 Cores	COMPLETED	4.761	3.56
ArchR	PBMC	10k	3-Clustering	Rep2	Small: 32 GB RAM, 8 Cores	COMPLETED	5.22	4.59
ArchR	PBMC	10k	3-Clustering	Rep3	Small: 32 GB RAM, 8 Cores	COMPLETED	4.824	3.7
ArchR	PBMC	10k	4-GeneMatrix	Rep1	Small: 32 GB RAM, 8 Cores	COMPLETED	1.508	6.38
ArchR	PBMC	10k	4-GeneMatrix	Rep2	Small: 32 GB RAM, 8 Cores	COMPLETED	1.521	6.4
ArchR	PBMC	10k	4-GeneMatrix	Rep3	Small: 32 GB RAM, 8 Cores	COMPLETED	1.585	6.06
Signac	PBMC	10k	1-DataImport	Rep1	Small: 32 GB RAM, 8 Cores	COMPLETED	141.721	8.64
Signac	PBMC	10k	1-DataImport	Rep2	Small: 32 GB RAM, 8 Cores	COMPLETED	151.108	8.06
Signac	PBMC	10k	1-DataImport	Rep3	Small: 32 GB RAM, 8 Cores	COMPLETED	150.134	8.27
Signac	PBMC	10k	3-Clustering	Rep1	Small: 32 GB RAM, 8 Cores	COMPLETED	4.607	7.12
Signac	PBMC	10k	3-Clustering	Rep2	Small: 32 GB RAM, 8 Cores	COMPLETED	4.559	8
Signac	PBMC	10k	3-Clustering	Rep3	Small: 32 GB RAM, 8 Cores	COMPLETED	4.624	6.74
Signac	PBMC	10k	4-GeneMatrix	Rep1	Small: 32 GB RAM, 8 Cores	COMPLETED	22.807	10.05
Signac	PBMC	10k	4-GeneMatrix	Rep2	Small: 32 GB RAM, 8 Cores	COMPLETED	23.305	6.74
Signac	PBMC	10k	4-GeneMatrix	Rep3	Small: 32 GB RAM, 8 Cores	COMPLETED	25.039	10.33
SnapATAC	PBMC	10k	1-DataImport	Rep1	Small: 32 GB RAM, 8 Cores	COMPLETED	87.321	3.87
SnapATAC	PBMC	10k	1-DataImport	Rep2	Small: 32 GB RAM, 8 Cores	COMPLETED	79.396	3.87
SnapATAC	PBMC	10k	1-DataImport	Rep3	Small: 32 GB RAM, 8 Cores	COMPLETED	82.838	3.87
SnapATAC	PBMC	10k	3-Clustering	Rep1	Small: 32 GB RAM, 8 Cores	COMPLETED	4.837	6.16
SnapATAC	PBMC	10k	3-Clustering	Rep2	Small: 32 GB RAM, 8 Cores	COMPLETED	4.917	6.42
SnapATAC	PBMC	10k	3-Clustering	Rep3	Small: 32 GB RAM, 8 Cores	COMPLETED	4.781	5.77
SnapATAC	PBMC	10k	4-GeneMatrix	Rep1	Small: 32 GB RAM, 8 Cores	COMPLETED	8.211	15.9
SnapATAC	PBMC	10k	4-GeneMatrix	Rep2	Small: 32 GB RAM, 8 Cores	COMPLETED	8.168	14.38
SnapATAC	PBMC	10k	4-GeneMatrix	Rep3	Small: 32 GB RAM, 8 Cores	COMPLETED	11.895	15.47
ArchR	PBMC	20k	1-DataImport	Rep1	Small: 32 GB RAM, 8 Cores	COMPLETED	17.298	9.89
ArchR	PBMC	20k	1-DataImport	Rep2	Small: 32 GB RAM, 8 Cores	COMPLETED	16.367	10.13
ArchR	PBMC	20k	1-DataImport	Rep3	Small: 32 GB RAM, 8 Cores	COMPLETED	15.963	11.65
ArchR	PBMC	20k	2-DetectDoublets	Rep1	Small: 32 GB RAM, 8 Cores	COMPLETED	7.658	7.14
ArchR	PBMC	20k	2-DetectDoublets	Rep2	Small: 32 GB RAM, 8 Cores	COMPLETED	7.942	8.73
ArchR	PBMC	20k	2-DetectDoublets	Rep3	Small: 32 GB RAM, 8 Cores	COMPLETED	7.452	9.96
ArchR	PBMC	20k	3-Clustering	Rep1	Small: 32 GB RAM, 8 Cores	COMPLETED	6.091	3.72
ArchR	PBMC	20k	3-Clustering	Rep2	Small: 32 GB RAM, 8 Cores	COMPLETED	6.489	4.91
ArchR	PBMC	20k	3-Clustering	Rep3	Small: 32 GB RAM, 8 Cores	COMPLETED	6.168	3.98
ArchR	PBMC	20k	4-GeneMatrix	Rep1	Small: 32 GB RAM, 8 Cores	COMPLETED	2.149	8.76
ArchR	PBMC	20k	4-GeneMatrix	Rep2	Small: 32 GB RAM, 8 Cores	COMPLETED	2.187	8.46
ArchR	PBMC	20k	4-GeneMatrix	Rep3	Small: 32 GB RAM, 8 Cores	COMPLETED	2.14	8.96
Signac	PBMC	20k	1-DataImport	Rep1	Small: 32 GB RAM, 8 Cores	COMPLETED	241.881	15.02
Signac	PBMC	20k	1-DataImport	Rep2	Small: 32 GB RAM, 8 Cores	COMPLETED	221.591	14.14
Signac	PBMC	20k	1-DataImport	Rep3	Small: 32 GB RAM, 8 Cores	COMPLETED	232.737	14.01
Signac	PBMC	20k	3-Clustering	Rep1	Small: 32 GB RAM, 8 Cores	COMPLETED	8.69	14.48
Signac	PBMC	20k	3-Clustering	Rep2	Small: 32 GB RAM, 8 Cores	COMPLETED	8.679	14.11
Signac	PBMC	20k	3-Clustering	Rep3	Small: 32 GB RAM, 8 Cores	COMPLETED	8.838	14.46
Signac	PBMC	20k	4-GeneMatrix	Rep1	Small: 32 GB RAM, 8 Cores	COMPLETED	43.556	14.41
Signac	PBMC	20k	4-GeneMatrix	Rep2	Small: 32 GB RAM, 8 Cores	COMPLETED	43.231	16.98
Signac	PBMC	20k	4-GeneMatrix	Rep3	Small: 32 GB RAM, 8 Cores	COMPLETED	39.994	14.57
SnapATAC	PBMC	20k	1-DataImport	Rep1	Small: 32 GB RAM, 8 Cores	COMPLETED	164.75	10.93
SnapATAC	PBMC	20k	1-DataImport	Rep2	Small: 32 GB RAM, 8 Cores	COMPLETED	166.51	9.89
SnapATAC	PBMC	20k	1-DataImport	Rep3	Small: 32 GB RAM, 8 Cores	COMPLETED	170.199	5.65
SnapATAC	PBMC	20k	3-Clustering	Rep1	Small: 32 GB RAM, 8 Cores	COMPLETED	13.798	26.51
SnapATAC	PBMC	20k	3-Clustering	Rep2	Small: 32 GB RAM, 8 Cores	COMPLETED	14.11	26.51
SnapATAC	PBMC	20k	3-Clustering	Rep3	Small: 32 GB RAM, 8 Cores	COMPLETED	14.368	26.51
SnapATAC	PBMC	20k	4-GeneMatrix	Rep1	Small: 32 GB RAM, 8 Cores	COMPLETED	16.333	29.3
SnapATAC	PBMC	20k	4-GeneMatrix	Rep2	Small: 32 GB RAM, 8 Cores	COMPLETED	14.435	23.39
SnapATAC	PBMC	20k	4-GeneMatrix	Rep3	Small: 32 GB RAM, 8 Cores	COMPLETED	17.969	22.64
ArchR	PBMC	30k	1-DataImport	Rep1	Small: 32 GB RAM, 8 Cores	COMPLETED	29.214	10.2
ArchR	PBMC	30k	1-DataImport	Rep2	Small: 32 GB RAM, 8 Cores	COMPLETED	29.076	10.34
ArchR	PBMC	30k	1-DataImport	Rep3	Small: 32 GB RAM, 8 Cores	COMPLETED	30.068	10.34
ArchR	PBMC	30k	2-DetectDoublets	Rep1	Small: 32 GB RAM, 8 Cores	COMPLETED	16.795	7.25
ArchR	PBMC	30k	2-DetectDoublets	Rep2	Small: 32 GB RAM, 8 Cores	COMPLETED	16.735	9.52
ArchR	PBMC	30k	2-DetectDoublets	Rep3	Small: 32 GB RAM, 8 Cores	COMPLETED	15.019	12.67
ArchR	PBMC	30k	3-Clustering	Rep1	Small: 32 GB RAM, 8 Cores	COMPLETED	7.684	6.63
ArchR	PBMC	30k	3-Clustering	Rep2	Small: 32 GB RAM, 8 Cores	COMPLETED	7.992	8.73
ArchR	PBMC	30k	3-Clustering	Rep3	Small: 32 GB RAM, 8 Cores	COMPLETED	7.991	5.33
ArchR	PBMC	30k	4-GeneMatrix	Rep1	Small: 32 GB RAM, 8 Cores	COMPLETED	4.135	7.91
ArchR	PBMC	30k	4-GeneMatrix	Rep2	Small: 32 GB RAM, 8 Cores	COMPLETED	4.192	7.63
ArchR	PBMC	30k	4-GeneMatrix	Rep3	Small: 32 GB RAM, 8 Cores	COMPLETED	4.093	7.77
Signac	PBMC	30k	1-DataImport	Rep1	Small: 32 GB RAM, 8 Cores	COMPLETED	532.675	15.44
Signac	PBMC	30k	1-DataImport	Rep2	Small: 32 GB RAM, 8 Cores	COMPLETED	526.728	14.89
Signac	PBMC	30k	1-DataImport	Rep3	Small: 32 GB RAM, 8 Cores	COMPLETED	523.867	14.01
Signac	PBMC	30k	3-Clustering	Rep1	Small: 32 GB RAM, 8 Cores	COMPLETED	22.944	30.2
Signac	PBMC	30k	3-Clustering	Rep2	Small: 32 GB RAM, 8 Cores	COMPLETED	24.223	29.43
Signac	PBMC	30k	3-Clustering	Rep3	Small: 32 GB RAM, 8 Cores	COMPLETED	20.786	27.9
Signac	PBMC	30k	4-GeneMatrix	Rep1	Small: 32 GB RAM, 8 Cores	COMPLETED	73.987	14.14
Signac	PBMC	30k	4-GeneMatrix	Rep2	Small: 32 GB RAM, 8 Cores	COMPLETED	78.168	16.36
Signac	PBMC	30k	4-GeneMatrix	Rep3	Small: 32 GB RAM, 8 Cores	COMPLETED	79.207	16.85
SnapATAC	PBMC	30k	1-DataImport	Rep1	Small: 32 GB RAM, 8 Cores	COMPLETED	286.719	10.74
SnapATAC	PBMC	30k	1-DataImport	Rep2	Small: 32 GB RAM, 8 Cores	COMPLETED	281.548	10.73
SnapATAC	PBMC	30k	1-DataImport	Rep3	Small: 32 GB RAM, 8 Cores	COMPLETED	270.471	10.69
SnapATAC	PBMC	30k	3-Clustering	Rep1	Small: 32 GB RAM, 8 Cores	OUT_OF_MEMORY	0	0
SnapATAC	PBMC	30k	3-Clustering	Rep2	Small: 32 GB RAM, 8 Cores	OUT_OF_MEMORY	0	0
SnapATAC	PBMC	30k	3-Clustering	Rep3	Small: 32 GB RAM, 8 Cores	OUT_OF_MEMORY	0	0
SnapATAC	PBMC	30k	4-GeneMatrix	Rep1	Small: 32 GB RAM, 8 Cores	OUT_OF_MEMORY	0	0
SnapATAC	PBMC	30k	4-GeneMatrix	Rep2	Small: 32 GB RAM, 8 Cores	OUT_OF_MEMORY	0	0
SnapATAC	PBMC	30k	4-GeneMatrix	Rep3	Small: 32 GB RAM, 8 Cores	OUT_OF_MEMORY	0	0
ArchR	PBMC	70k	1-DataImport	Rep1	Small: 32 GB RAM, 8 Cores	COMPLETED	39.099	13.22
ArchR	PBMC	70k	1-DataImport	Rep2	Small: 32 GB RAM, 8 Cores	COMPLETED	39.927	13.67
ArchR	PBMC	70k	1-DataImport	Rep3	Small: 32 GB RAM, 8 Cores	COMPLETED	38.955	13.27
ArchR	PBMC	70k	2-DetectDoublets	Rep1	Small: 32 GB RAM, 8 Cores	COMPLETED	39.302	10.95
ArchR	PBMC	70k	2-DetectDoublets	Rep2	Small: 32 GB RAM, 8 Cores	COMPLETED	36.498	12.01
ArchR	PBMC	70k	2-DetectDoublets	Rep3	Small: 32 GB RAM, 8 Cores	COMPLETED	32.907	8.81
ArchR	PBMC	70k	3-Clustering	Rep1	Small: 32 GB RAM, 8 Cores	COMPLETED	15.117	12.44
ArchR	PBMC	70k	3-Clustering	Rep2	Small: 32 GB RAM, 8 Cores	COMPLETED	15.53	13.82
ArchR	PBMC	70k	3-Clustering	Rep3	Small: 32 GB RAM, 8 Cores	COMPLETED	15.102	13.29
ArchR	PBMC	70k	4-GeneMatrix	Rep1	Small: 32 GB RAM, 8 Cores	COMPLETED	6.901	8.33
ArchR	PBMC	70k	4-GeneMatrix	Rep2	Small: 32 GB RAM, 8 Cores	COMPLETED	6.928	8.41
ArchR	PBMC	70k	4-GeneMatrix	Rep3	Small: 32 GB RAM, 8 Cores	COMPLETED	5.887	8.38
Signac	PBMC	70k	1-DataImport	Rep1	Small: 32 GB RAM, 8 Cores	COMPLETED	1228.41	19.33
Signac	PBMC	70k	1-DataImport	Rep2	Small: 32 GB RAM, 8 Cores	COMPLETED	1248.79	19.36
Signac	PBMC	70k	1-DataImport	Rep3	Small: 32 GB RAM, 8 Cores	COMPLETED	1279.31	19.79
Signac	PBMC	70k	3-Clustering	Rep1	Small: 32 GB RAM, 8 Cores	OUT_OF_MEMORY	0	0
Signac	PBMC	70k	3-Clustering	Rep2	Small: 32 GB RAM, 8 Cores	OUT_OF_MEMORY	0	0
Signac	PBMC	70k	3-Clustering	Rep3	Small: 32 GB RAM, 8 Cores	OUT_OF_MEMORY	0	0
Signac	PBMC	70k	4-GeneMatrix	Rep1	Small: 32 GB RAM, 8 Cores	OUT_OF_MEMORY	0	0
Signac	PBMC	70k	4-GeneMatrix	Rep2	Small: 32 GB RAM, 8 Cores	OUT_OF_MEMORY	0	0
Signac	PBMC	70k	4-GeneMatrix	Rep3	Small: 32 GB RAM, 8 Cores	OUT_OF_MEMORY	0	0
SnapATAC	PBMC	70k	1-DataImport	Rep1	Small: 32 GB RAM, 8 Cores	COMPLETED	697.39	25.75
SnapATAC	PBMC	70k	1-DataImport	Rep2	Small: 32 GB RAM, 8 Cores	COMPLETED	839.65	27.81
SnapATAC	PBMC	70k	1-DataImport	Rep3	Small: 32 GB RAM, 8 Cores	COMPLETED	722.649	25.8
SnapATAC	PBMC	70k	3-Clustering	Rep1	Small: 32 GB RAM, 8 Cores	OUT_OF_MEMORY	0	0
SnapATAC	PBMC	70k	3-Clustering	Rep2	Small: 32 GB RAM, 8 Cores	OUT_OF_MEMORY	0	0
SnapATAC	PBMC	70k	3-Clustering	Rep3	Small: 32 GB RAM, 8 Cores	OUT_OF_MEMORY	0	0
SnapATAC	PBMC	70k	4-GeneMatrix	Rep1	Small: 32 GB RAM, 8 Cores	OUT_OF_MEMORY	0	0
SnapATAC	PBMC	70k	4-GeneMatrix	Rep2	Small: 32 GB RAM, 8 Cores	OUT_OF_MEMORY	0	0
SnapATAC	PBMC	70k	4-GeneMatrix	Rep3	Small: 32 GB RAM, 8 Cores	OUT_OF_MEMORY	0	0
ArchR	BoneMarrow	30k	1-DataImport	Rep1	Small: 32 GB RAM, 8 Cores	COMPLETED	34.275	8.66
ArchR	BoneMarrow	30k	1-DataImport	Rep2	Small: 32 GB RAM, 8 Cores	COMPLETED	33.611	8.96
ArchR	BoneMarrow	30k	1-DataImport	Rep3	Small: 32 GB RAM, 8 Cores	COMPLETED	33.148	8.43
ArchR	BoneMarrow	30k	2-DetectDoublets	Rep1	Small: 32 GB RAM, 8 Cores	COMPLETED	12.827	10.18
ArchR	BoneMarrow	30k	2-DetectDoublets	Rep2	Small: 32 GB RAM, 8 Cores	COMPLETED	13.228	7.99
ArchR	BoneMarrow	30k	2-DetectDoublets	Rep3	Small: 32 GB RAM, 8 Cores	COMPLETED	12.88	7.39
ArchR	BoneMarrow	30k	3-Clustering	Rep1	Small: 32 GB RAM, 8 Cores	COMPLETED	6.873	5.3
ArchR	BoneMarrow	30k	3-Clustering	Rep2	Small: 32 GB RAM, 8 Cores	COMPLETED	6.786	7.79
ArchR	BoneMarrow	30k	3-Clustering	Rep3	Small: 32 GB RAM, 8 Cores	COMPLETED	6.423	5.95
ArchR	BoneMarrow	30k	4-GeneMatrix	Rep1	Small: 32 GB RAM, 8 Cores	COMPLETED	4.432	5.94
ArchR	BoneMarrow	30k	4-GeneMatrix	Rep2	Small: 32 GB RAM, 8 Cores	COMPLETED	4.629	6.23
ArchR	BoneMarrow	30k	4-GeneMatrix	Rep3	Small: 32 GB RAM, 8 Cores	COMPLETED	4.51	6.12
Signac	BoneMarrow	30k	1-DataImport	Rep1	Small: 32 GB RAM, 8 Cores	COMPLETED	479.151	17.48
Signac	BoneMarrow	30k	1-DataImport	Rep2	Small: 32 GB RAM, 8 Cores	COMPLETED	472.376	17.71
Signac	BoneMarrow	30k	1-DataImport	Rep3	Small: 32 GB RAM, 8 Cores	COMPLETED	444.804	17.62
Signac	BoneMarrow	30k	3-Clustering	Rep1	Small: 32 GB RAM, 8 Cores	COMPLETED	15.178	24.09
Signac	BoneMarrow	30k	3-Clustering	Rep2	Small: 32 GB RAM, 8 Cores	COMPLETED	15.371	26.06
Signac	BoneMarrow	30k	3-Clustering	Rep3	Small: 32 GB RAM, 8 Cores	COMPLETED	15.158	26.24
Signac	BoneMarrow	30k	4-GeneMatrix	Rep1	Small: 32 GB RAM, 8 Cores	COMPLETED	77.257	19.34
Signac	BoneMarrow	30k	4-GeneMatrix	Rep2	Small: 32 GB RAM, 8 Cores	COMPLETED	79.695	19.46
Signac	BoneMarrow	30k	4-GeneMatrix	Rep3	Small: 32 GB RAM, 8 Cores	COMPLETED	76.875	18.91
SnapATAC	BoneMarrow	30k	1-DataImport	Rep1	Small: 32 GB RAM, 8 Cores	COMPLETED	336.293	11.81
SnapATAC	BoneMarrow	30k	1-DataImport	Rep2	Small: 32 GB RAM, 8 Cores	COMPLETED	336.918	11.8
SnapATAC	BoneMarrow	30k	1-DataImport	Rep3	Small: 32 GB RAM, 8 Cores	COMPLETED	378.165	15.97
SnapATAC	BoneMarrow	30k	3-Clustering	Rep1	Small: 32 GB RAM, 8 Cores	OUT_OF_MEMORY	0	0
SnapATAC	BoneMarrow	30k	3-Clustering	Rep2	Small: 32 GB RAM, 8 Cores	OUT_OF_MEMORY	0	0
SnapATAC	BoneMarrow	30k	3-Clustering	Rep3	Small: 32 GB RAM, 8 Cores	OUT_OF_MEMORY	0	0
SnapATAC	BoneMarrow	30k	4-GeneMatrix	Rep1	Small: 32 GB RAM, 8 Cores	OUT_OF_MEMORY	0	0
SnapATAC	BoneMarrow	30k	4-GeneMatrix	Rep2	Small: 32 GB RAM, 8 Cores	OUT_OF_MEMORY	0	0
SnapATAC	BoneMarrow	30k	4-GeneMatrix	Rep3	Small: 32 GB RAM, 8 Cores	OUT_OF_MEMORY	0	0
ArchR	MouseAtlas	65k	1-DataImport	Rep1	Small: 32 GB RAM, 8 Cores	COMPLETED	38.654	11.56
ArchR	MouseAtlas	65k	1-DataImport	Rep2	Small: 32 GB RAM, 8 Cores	COMPLETED	40.566	10.6
ArchR	MouseAtlas	65k	1-DataImport	Rep3	Small: 32 GB RAM, 8 Cores	COMPLETED	38.203	10.62
ArchR	MouseAtlas	65k	2-DetectDoublets	Rep1	Small: 32 GB RAM, 8 Cores	COMPLETED	33.223	9.97
ArchR	MouseAtlas	65k	2-DetectDoublets	Rep2	Small: 32 GB RAM, 8 Cores	COMPLETED	32.63	8.43
ArchR	MouseAtlas	65k	2-DetectDoublets	Rep3	Small: 32 GB RAM, 8 Cores	COMPLETED	30.443	8.9
ArchR	MouseAtlas	65k	3-Clustering	Rep1	Small: 32 GB RAM, 8 Cores	COMPLETED	12.538	6.6
ArchR	MouseAtlas	65k	3-Clustering	Rep2	Small: 32 GB RAM, 8 Cores	COMPLETED	13.459	4.93
ArchR	MouseAtlas	65k	3-Clustering	Rep3	Small: 32 GB RAM, 8 Cores	COMPLETED	13.325	7.69
ArchR	MouseAtlas	65k	4-GeneMatrix	Rep1	Small: 32 GB RAM, 8 Cores	COMPLETED	5.607	8.74
ArchR	MouseAtlas	65k	4-GeneMatrix	Rep2	Small: 32 GB RAM, 8 Cores	COMPLETED	5.959	9.14
ArchR	MouseAtlas	65k	4-GeneMatrix	Rep3	Small: 32 GB RAM, 8 Cores	COMPLETED	5.709	8.34
"Large" Computational Set up -128 GB RAM, 20 Cores
software	dataset	numCells	stepID	rep	compSetup	processStatus	timeMinutes	maxMemory
ArchR	PBMC	10k	1-DataImport	Rep1	Large: 128 GB RAM, 20 Cores	COMPLETED	6.095	14.44
ArchR	PBMC	10k	1-DataImport	Rep2	Large: 128 GB RAM, 20 Cores	COMPLETED	6.724	13.84
ArchR	PBMC	10k	1-DataImport	Rep3	Large: 128 GB RAM, 20 Cores	COMPLETED	6.041	14.16
ArchR	PBMC	10k	2-DetectDoublets	Rep1	Large: 128 GB RAM, 20 Cores	COMPLETED	4.958	8.97
ArchR	PBMC	10k	2-DetectDoublets	Rep2	Large: 128 GB RAM, 20 Cores	COMPLETED	5.619	2.58
ArchR	PBMC	10k	2-DetectDoublets	Rep3	Large: 128 GB RAM, 20 Cores	COMPLETED	4.896	19.22
ArchR	PBMC	10k	3-Clustering	Rep1	Large: 128 GB RAM, 20 Cores	COMPLETED	4.801	3.67
ArchR	PBMC	10k	3-Clustering	Rep2	Large: 128 GB RAM, 20 Cores	COMPLETED	5.522	4.72
ArchR	PBMC	10k	3-Clustering	Rep3	Large: 128 GB RAM, 20 Cores	COMPLETED	4.748	3.53
ArchR	PBMC	10k	4-GeneMatrix	Rep1	Large: 128 GB RAM, 20 Cores	COMPLETED	1.078	7.67
ArchR	PBMC	10k	4-GeneMatrix	Rep2	Large: 128 GB RAM, 20 Cores	COMPLETED	1.057	8.39
ArchR	PBMC	10k	4-GeneMatrix	Rep3	Large: 128 GB RAM, 20 Cores	COMPLETED	1.225	13.2
Signac	PBMC	10k	1-DataImport	Rep1	Large: 128 GB RAM, 20 Cores	COMPLETED	151.303	8.85
Signac	PBMC	10k	1-DataImport	Rep2	Large: 128 GB RAM, 20 Cores	COMPLETED	150.788	8.12
Signac	PBMC	10k	1-DataImport	Rep3	Large: 128 GB RAM, 20 Cores	COMPLETED	150.751	7.76
Signac	PBMC	10k	3-Clustering	Rep1	Large: 128 GB RAM, 20 Cores	COMPLETED	4.771	8.23
Signac	PBMC	10k	3-Clustering	Rep2	Large: 128 GB RAM, 20 Cores	COMPLETED	4.767	8.22
Signac	PBMC	10k	3-Clustering	Rep3	Large: 128 GB RAM, 20 Cores	COMPLETED	4.787	8.15
Signac	PBMC	10k	4-GeneMatrix	Rep1	Large: 128 GB RAM, 20 Cores	COMPLETED	21.88	8.2
Signac	PBMC	10k	4-GeneMatrix	Rep2	Large: 128 GB RAM, 20 Cores	COMPLETED	23.372	10.27
Signac	PBMC	10k	4-GeneMatrix	Rep3	Large: 128 GB RAM, 20 Cores	COMPLETED	23.544	6.7
SnapATAC	PBMC	10k	1-DataImport	Rep1	Large: 128 GB RAM, 20 Cores	COMPLETED	80.704	3.95
SnapATAC	PBMC	10k	1-DataImport	Rep2	Large: 128 GB RAM, 20 Cores	COMPLETED	80.235	3.87
SnapATAC	PBMC	10k	1-DataImport	Rep3	Large: 128 GB RAM, 20 Cores	COMPLETED	80.531	5.31
SnapATAC	PBMC	10k	3-Clustering	Rep1	Large: 128 GB RAM, 20 Cores	COMPLETED	5.276	5.07
SnapATAC	PBMC	10k	3-Clustering	Rep2	Large: 128 GB RAM, 20 Cores	COMPLETED	4.881	5.07
SnapATAC	PBMC	10k	3-Clustering	Rep3	Large: 128 GB RAM, 20 Cores	COMPLETED	5.018	6.59
SnapATAC	PBMC	10k	4-GeneMatrix	Rep1	Large: 128 GB RAM, 20 Cores	COMPLETED	6.164	16.98
SnapATAC	PBMC	10k	4-GeneMatrix	Rep2	Large: 128 GB RAM, 20 Cores	COMPLETED	6.256	15.41
SnapATAC	PBMC	10k	4-GeneMatrix	Rep3	Large: 128 GB RAM, 20 Cores	COMPLETED	6.371	16.59
ArchR	PBMC	20k	1-DataImport	Rep1	Large: 128 GB RAM, 20 Cores	COMPLETED	10.688	19.24
ArchR	PBMC	20k	1-DataImport	Rep2	Large: 128 GB RAM, 20 Cores	COMPLETED	10.454	20.42
ArchR	PBMC	20k	1-DataImport	Rep3	Large: 128 GB RAM, 20 Cores	COMPLETED	10.284	19.07
ArchR	PBMC	20k	2-DetectDoublets	Rep1	Large: 128 GB RAM, 20 Cores	COMPLETED	7.165	8.93
ArchR	PBMC	20k	2-DetectDoublets	Rep2	Large: 128 GB RAM, 20 Cores	COMPLETED	7.364	21.33
ArchR	PBMC	20k	2-DetectDoublets	Rep3	Large: 128 GB RAM, 20 Cores	COMPLETED	7.191	19.35
ArchR	PBMC	20k	3-Clustering	Rep1	Large: 128 GB RAM, 20 Cores	COMPLETED	7.553	10.41
ArchR	PBMC	20k	3-Clustering	Rep2	Large: 128 GB RAM, 20 Cores	COMPLETED	6.617	3.86
ArchR	PBMC	20k	3-Clustering	Rep3	Large: 128 GB RAM, 20 Cores	COMPLETED	6.913	3.75
ArchR	PBMC	20k	4-GeneMatrix	Rep1	Large: 128 GB RAM, 20 Cores	COMPLETED	1.725	15.41
ArchR	PBMC	20k	4-GeneMatrix	Rep2	Large: 128 GB RAM, 20 Cores	COMPLETED	1.748	16.36
ArchR	PBMC	20k	4-GeneMatrix	Rep3	Large: 128 GB RAM, 20 Cores	COMPLETED	1.502	16.81
Signac	PBMC	20k	1-DataImport	Rep1	Large: 128 GB RAM, 20 Cores	COMPLETED	203.469	14.09
Signac	PBMC	20k	1-DataImport	Rep2	Large: 128 GB RAM, 20 Cores	COMPLETED	236.194	13.79
Signac	PBMC	20k	1-DataImport	Rep3	Large: 128 GB RAM, 20 Cores	COMPLETED	234.757	15.17
Signac	PBMC	20k	3-Clustering	Rep1	Large: 128 GB RAM, 20 Cores	COMPLETED	8.837	14.64
Signac	PBMC	20k	3-Clustering	Rep2	Large: 128 GB RAM, 20 Cores	COMPLETED	9.119	13.85
Signac	PBMC	20k	3-Clustering	Rep3	Large: 128 GB RAM, 20 Cores	COMPLETED	8.56	14.14
Signac	PBMC	20k	4-GeneMatrix	Rep1	Large: 128 GB RAM, 20 Cores	COMPLETED	41.708	14.42
Signac	PBMC	20k	4-GeneMatrix	Rep2	Large: 128 GB RAM, 20 Cores	COMPLETED	41.148	16.48
Signac	PBMC	20k	4-GeneMatrix	Rep3	Large: 128 GB RAM, 20 Cores	COMPLETED	42.358	16.46
SnapATAC	PBMC	20k	1-DataImport	Rep1	Large: 128 GB RAM, 20 Cores	COMPLETED	166.817	8.08
SnapATAC	PBMC	20k	1-DataImport	Rep2	Large: 128 GB RAM, 20 Cores	COMPLETED	169.263	10.93
SnapATAC	PBMC	20k	1-DataImport	Rep3	Large: 128 GB RAM, 20 Cores	COMPLETED	160.446	10.68
SnapATAC	PBMC	20k	3-Clustering	Rep1	Large: 128 GB RAM, 20 Cores	COMPLETED	14.065	26.51
SnapATAC	PBMC	20k	3-Clustering	Rep2	Large: 128 GB RAM, 20 Cores	COMPLETED	15.157	26.51
SnapATAC	PBMC	20k	3-Clustering	Rep3	Large: 128 GB RAM, 20 Cores	COMPLETED	13.932	26.51
SnapATAC	PBMC	20k	4-GeneMatrix	Rep1	Large: 128 GB RAM, 20 Cores	COMPLETED	12.724	23.36
SnapATAC	PBMC	20k	4-GeneMatrix	Rep2	Large: 128 GB RAM, 20 Cores	COMPLETED	13.842	22.15
SnapATAC	PBMC	20k	4-GeneMatrix	Rep3	Large: 128 GB RAM, 20 Cores	COMPLETED	13.697	23.13
ArchR	PBMC	30k	1-DataImport	Rep1	Large: 128 GB RAM, 20 Cores	COMPLETED	26.628	14.34
ArchR	PBMC	30k	1-DataImport	Rep2	Large: 128 GB RAM, 20 Cores	COMPLETED	26.226	14.35
ArchR	PBMC	30k	1-DataImport	Rep3	Large: 128 GB RAM, 20 Cores	COMPLETED	26.612	14.47
ArchR	PBMC	30k	2-DetectDoublets	Rep1	Large: 128 GB RAM, 20 Cores	COMPLETED	15.059	21.33
ArchR	PBMC	30k	2-DetectDoublets	Rep2	Large: 128 GB RAM, 20 Cores	COMPLETED	16.8	17.23
ArchR	PBMC	30k	2-DetectDoublets	Rep3	Large: 128 GB RAM, 20 Cores	COMPLETED	15.019	13.14
ArchR	PBMC	30k	3-Clustering	Rep1	Large: 128 GB RAM, 20 Cores	COMPLETED	7.465	6.15
ArchR	PBMC	30k	3-Clustering	Rep2	Large: 128 GB RAM, 20 Cores	COMPLETED	7.413	7.02
ArchR	PBMC	30k	3-Clustering	Rep3	Large: 128 GB RAM, 20 Cores	COMPLETED	7.996	6.16
ArchR	PBMC	30k	4-GeneMatrix	Rep1	Large: 128 GB RAM, 20 Cores	COMPLETED	3.907	17.35
ArchR	PBMC	30k	4-GeneMatrix	Rep2	Large: 128 GB RAM, 20 Cores	COMPLETED	3.317	14.65
ArchR	PBMC	30k	4-GeneMatrix	Rep3	Large: 128 GB RAM, 20 Cores	COMPLETED	3.352	15.25
Signac	PBMC	30k	1-DataImport	Rep1	Large: 128 GB RAM, 20 Cores	COMPLETED	516.553	15.44
Signac	PBMC	30k	1-DataImport	Rep2	Large: 128 GB RAM, 20 Cores	COMPLETED	516.477	15.25
Signac	PBMC	30k	1-DataImport	Rep3	Large: 128 GB RAM, 20 Cores	COMPLETED	522.044	13.83
Signac	PBMC	30k	3-Clustering	Rep1	Large: 128 GB RAM, 20 Cores	COMPLETED	21.275	29.45
Signac	PBMC	30k	3-Clustering	Rep2	Large: 128 GB RAM, 20 Cores	COMPLETED	22.561	30.2
Signac	PBMC	30k	3-Clustering	Rep3	Large: 128 GB RAM, 20 Cores	COMPLETED	22.63	30.2
Signac	PBMC	30k	4-GeneMatrix	Rep1	Large: 128 GB RAM, 20 Cores	COMPLETED	77.682	16.39
Signac	PBMC	30k	4-GeneMatrix	Rep2	Large: 128 GB RAM, 20 Cores	COMPLETED	77.487	13.9
Signac	PBMC	30k	4-GeneMatrix	Rep3	Large: 128 GB RAM, 20 Cores	COMPLETED	79.077	14.4
SnapATAC	PBMC	30k	1-DataImport	Rep1	Large: 128 GB RAM, 20 Cores	COMPLETED	284.795	10.86
SnapATAC	PBMC	30k	1-DataImport	Rep2	Large: 128 GB RAM, 20 Cores	COMPLETED	273.871	15.8
SnapATAC	PBMC	30k	1-DataImport	Rep3	Large: 128 GB RAM, 20 Cores	COMPLETED	274.843	13.93
SnapATAC	PBMC	30k	3-Clustering	Rep1	Large: 128 GB RAM, 20 Cores	COMPLETED	37.426	60.71
SnapATAC	PBMC	30k	3-Clustering	Rep2	Large: 128 GB RAM, 20 Cores	COMPLETED	34.142	60.71
SnapATAC	PBMC	30k	3-Clustering	Rep3	Large: 128 GB RAM, 20 Cores	COMPLETED	36.616	60.73
SnapATAC	PBMC	30k	4-GeneMatrix	Rep1	Large: 128 GB RAM, 20 Cores	COMPLETED	22.477	35.35
SnapATAC	PBMC	30k	4-GeneMatrix	Rep2	Large: 128 GB RAM, 20 Cores	COMPLETED	22.863	35.35
SnapATAC	PBMC	30k	4-GeneMatrix	Rep3	Large: 128 GB RAM, 20 Cores	COMPLETED	27.214	35.97
ArchR	PBMC	70k	1-DataImport	Rep1	Large: 128 GB RAM, 20 Cores	COMPLETED	33.967	20.91
ArchR	PBMC	70k	1-DataImport	Rep2	Large: 128 GB RAM, 20 Cores	COMPLETED	35.569	20.58
ArchR	PBMC	70k	1-DataImport	Rep3	Large: 128 GB RAM, 20 Cores	COMPLETED	34.73	20.78
ArchR	PBMC	70k	2-DetectDoublets	Rep1	Large: 128 GB RAM, 20 Cores	COMPLETED	33.321	16.03
ArchR	PBMC	70k	2-DetectDoublets	Rep2	Large: 128 GB RAM, 20 Cores	COMPLETED	33.41	14.35
ArchR	PBMC	70k	2-DetectDoublets	Rep3	Large: 128 GB RAM, 20 Cores	COMPLETED	33.657	18.63
ArchR	PBMC	70k	3-Clustering	Rep1	Large: 128 GB RAM, 20 Cores	COMPLETED	13.781	11.56
ArchR	PBMC	70k	3-Clustering	Rep2	Large: 128 GB RAM, 20 Cores	COMPLETED	14.192	11.12
ArchR	PBMC	70k	3-Clustering	Rep3	Large: 128 GB RAM, 20 Cores	COMPLETED	14.44	12.57
ArchR	PBMC	70k	4-GeneMatrix	Rep1	Large: 128 GB RAM, 20 Cores	COMPLETED	4.945	15.87
ArchR	PBMC	70k	4-GeneMatrix	Rep2	Large: 128 GB RAM, 20 Cores	COMPLETED	4.461	15.93
ArchR	PBMC	70k	4-GeneMatrix	Rep3	Large: 128 GB RAM, 20 Cores	COMPLETED	5.136	15.66
Signac	PBMC	70k	1-DataImport	Rep1	Large: 128 GB RAM, 20 Cores	COMPLETED	1151.83	18.54
Signac	PBMC	70k	1-DataImport	Rep2	Large: 128 GB RAM, 20 Cores	COMPLETED	1192.46	19.44
Signac	PBMC	70k	1-DataImport	Rep3	Large: 128 GB RAM, 20 Cores	COMPLETED	1164.44	17.74
Signac	PBMC	70k	3-Clustering	Rep1	Large: 128 GB RAM, 20 Cores	COMPLETED	71.087	60.32
Signac	PBMC	70k	3-Clustering	Rep2	Large: 128 GB RAM, 20 Cores	COMPLETED	73.74	58.97
Signac	PBMC	70k	3-Clustering	Rep3	Large: 128 GB RAM, 20 Cores	COMPLETED	74.939	61.5
Signac	PBMC	70k	4-GeneMatrix	Rep1	Large: 128 GB RAM, 20 Cores	COMPLETED	181.294	30.69
Signac	PBMC	70k	4-GeneMatrix	Rep2	Large: 128 GB RAM, 20 Cores	COMPLETED	181.814	28.12
Signac	PBMC	70k	4-GeneMatrix	Rep3	Large: 128 GB RAM, 20 Cores	COMPLETED	169.728	27.98
SnapATAC	PBMC	70k	1-DataImport	Rep1	Large: 128 GB RAM, 20 Cores	COMPLETED	669.701	33.5
SnapATAC	PBMC	70k	1-DataImport	Rep2	Large: 128 GB RAM, 20 Cores	COMPLETED	674.286	37.29
SnapATAC	PBMC	70k	1-DataImport	Rep3	Large: 128 GB RAM, 20 Cores	COMPLETED	658.591	26.64
SnapATAC	PBMC	70k	3-Clustering	Rep1	Large: 128 GB RAM, 20 Cores	OUT_OF_MEMORY	0	0
SnapATAC	PBMC	70k	3-Clustering	Rep2	Large: 128 GB RAM, 20 Cores	OUT_OF_MEMORY	0	0
SnapATAC	PBMC	70k	3-Clustering	Rep3	Large: 128 GB RAM, 20 Cores	OUT_OF_MEMORY	0	0
SnapATAC	PBMC	70k	4-GeneMatrix	Rep1	Large: 128 GB RAM, 20 Cores	COMPLETED	56.019	80.28
SnapATAC	PBMC	70k	4-GeneMatrix	Rep2	Large: 128 GB RAM, 20 Cores	COMPLETED	54.43	78.68
SnapATAC	PBMC	70k	4-GeneMatrix	Rep3	Large: 128 GB RAM, 20 Cores	COMPLETED	58.075	77.72
ArchR	BoneMarrow	30k	1-DataImport	Rep1	Large: 128 GB RAM, 20 Cores	COMPLETED	18.791	19.76
ArchR	BoneMarrow	30k	1-DataImport	Rep2	Large: 128 GB RAM, 20 Cores	COMPLETED	18.609	21.17
ArchR	BoneMarrow	30k	1-DataImport	Rep3	Large: 128 GB RAM, 20 Cores	COMPLETED	24.492	17.69
ArchR	BoneMarrow	30k	2-DetectDoublets	Rep1	Large: 128 GB RAM, 20 Cores	COMPLETED	13.642	18.4
ArchR	BoneMarrow	30k	2-DetectDoublets	Rep2	Large: 128 GB RAM, 20 Cores	COMPLETED	13.474	17.19
ArchR	BoneMarrow	30k	2-DetectDoublets	Rep3	Large: 128 GB RAM, 20 Cores	COMPLETED	13.326	11.64
ArchR	BoneMarrow	30k	3-Clustering	Rep1	Large: 128 GB RAM, 20 Cores	COMPLETED	6.153	5.27
ArchR	BoneMarrow	30k	3-Clustering	Rep2	Large: 128 GB RAM, 20 Cores	COMPLETED	7.15	9.95
ArchR	BoneMarrow	30k	3-Clustering	Rep3	Large: 128 GB RAM, 20 Cores	COMPLETED	6.573	4.92
ArchR	BoneMarrow	30k	4-GeneMatrix	Rep1	Large: 128 GB RAM, 20 Cores	COMPLETED	2.503	19.16
ArchR	BoneMarrow	30k	4-GeneMatrix	Rep2	Large: 128 GB RAM, 20 Cores	COMPLETED	3.359	15.05
ArchR	BoneMarrow	30k	4-GeneMatrix	Rep3	Large: 128 GB RAM, 20 Cores	COMPLETED	2.563	19.08
Signac	BoneMarrow	30k	1-DataImport	Rep1	Large: 128 GB RAM, 20 Cores	COMPLETED	468.7	17.55
Signac	BoneMarrow	30k	1-DataImport	Rep2	Large: 128 GB RAM, 20 Cores	COMPLETED	468.803	18.3
Signac	BoneMarrow	30k	1-DataImport	Rep3	Large: 128 GB RAM, 20 Cores	COMPLETED	465.275	18.29
Signac	BoneMarrow	30k	3-Clustering	Rep1	Large: 128 GB RAM, 20 Cores	COMPLETED	15.333	24.59
Signac	BoneMarrow	30k	3-Clustering	Rep2	Large: 128 GB RAM, 20 Cores	COMPLETED	15.279	21.13
Signac	BoneMarrow	30k	3-Clustering	Rep3	Large: 128 GB RAM, 20 Cores	COMPLETED	15.376	21.13
Signac	BoneMarrow	30k	4-GeneMatrix	Rep1	Large: 128 GB RAM, 20 Cores	COMPLETED	80.655	19.43
Signac	BoneMarrow	30k	4-GeneMatrix	Rep2	Large: 128 GB RAM, 20 Cores	COMPLETED	81.532	19.46
Signac	BoneMarrow	30k	4-GeneMatrix	Rep3	Large: 128 GB RAM, 20 Cores	COMPLETED	81.162	19.48
SnapATAC	BoneMarrow	30k	1-DataImport	Rep1	Large: 128 GB RAM, 20 Cores	COMPLETED	329.379	15.6
SnapATAC	BoneMarrow	30k	1-DataImport	Rep2	Large: 128 GB RAM, 20 Cores	COMPLETED	331.12	18.24
SnapATAC	BoneMarrow	30k	1-DataImport	Rep3	Large: 128 GB RAM, 20 Cores	COMPLETED	327.838	19.87
SnapATAC	BoneMarrow	30k	3-Clustering	Rep1	Large: 128 GB RAM, 20 Cores	COMPLETED	31.83	64.66
SnapATAC	BoneMarrow	30k	3-Clustering	Rep2	Large: 128 GB RAM, 20 Cores	COMPLETED	32.179	64.66
SnapATAC	BoneMarrow	30k	3-Clustering	Rep3	Large: 128 GB RAM, 20 Cores	COMPLETED	32.439	64.66
SnapATAC	BoneMarrow	30k	4-GeneMatrix	Rep1	Large: 128 GB RAM, 20 Cores	COMPLETED	22.685	31.49
SnapATAC	BoneMarrow	30k	4-GeneMatrix	Rep2	Large: 128 GB RAM, 20 Cores	COMPLETED	23.377	33.35
SnapATAC	BoneMarrow	30k	4-GeneMatrix	Rep3	Large: 128 GB RAM, 20 Cores	COMPLETED	22.198	31.98
ArchR	MouseAtlas	65k	1-DataImport	Rep1	Large: 128 GB RAM, 20 Cores	COMPLETED	26.095	15.86
ArchR	MouseAtlas	65k	1-DataImport	Rep2	Large: 128 GB RAM, 20 Cores	COMPLETED	25.624	15.83
ArchR	MouseAtlas	65k	1-DataImport	Rep3	Large: 128 GB RAM, 20 Cores	COMPLETED	28.254	16.21
ArchR	MouseAtlas	65k	2-DetectDoublets	Rep1	Large: 128 GB RAM, 20 Cores	COMPLETED	30.582	18.05
ArchR	MouseAtlas	65k	2-DetectDoublets	Rep2	Large: 128 GB RAM, 20 Cores	COMPLETED	30.325	17.38
ArchR	MouseAtlas	65k	2-DetectDoublets	Rep3	Large: 128 GB RAM, 20 Cores	COMPLETED	30.321	14.94
ArchR	MouseAtlas	65k	3-Clustering	Rep1	Large: 128 GB RAM, 20 Cores	COMPLETED	12.792	11.17
ArchR	MouseAtlas	65k	3-Clustering	Rep2	Large: 128 GB RAM, 20 Cores	COMPLETED	11.996	12.19
ArchR	MouseAtlas	65k	3-Clustering	Rep3	Large: 128 GB RAM, 20 Cores	COMPLETED	12.428	16.09
ArchR	MouseAtlas	65k	4-GeneMatrix	Rep1	Large: 128 GB RAM, 20 Cores	COMPLETED	3.98	15.34
ArchR	MouseAtlas	65k	4-GeneMatrix	Rep2	Large: 128 GB RAM, 20 Cores	COMPLETED	3.995	16.02
ArchR	MouseAtlas	65k	4-GeneMatrix	Rep3	Large: 128 GB RAM, 20 Cores	COMPLETED	3.993	14.85
