## Supplementary Table 3 for "ArchR: An integrative and scalable software package for single-cell chromatin accessibility analysis"

### Sheet: scATAC Data Sets
Supplementary Table 3 - Page 1 of 1
This page of the table shows the attributes of each of the gene score models used in this work to predict gene expression from ATAC-seq signal.
Row Explanation
Each row represents a different gene score model.
Column Explanations
Model - The model name and abbreviation or the model number as listed in related figures.
Type - The general class of gene score model.
Description - A long-form description of the attributes of the gene score model.
Model	Type	Description
Signac (SN)	Signac	Gene score matrix created from Signac (see methods).
SnapATAC (SA)	SnapATAC	Gene score matrix created from SnapATAC (see methods).
CoAccessibility (CoA)	Cicero	Gene score matrix created with CoAccessibility calculations and Cicero (see methods).
1	Promoter-1kb	Gene Score martix derived from overlapping scATAC-seq fragments +/- 1kb from gene start.
2	Promoter-2kb	Gene Score martix derived from overlapping scATAC-seq fragments +/- 2kb from gene start.
3	Promoter-5kb	Gene Score martix derived from overlapping scATAC-seq fragments +/- 5kb from gene start.
4	Promoter-10kb	Gene Score martix derived from overlapping scATAC-seq fragments +/- 10kb from gene start.
5	Promoter-25kb	Gene Score martix derived from overlapping scATAC-seq fragments +/- 25kb from gene start.
6	Promoter-50kb	Gene Score martix derived from overlapping scATAC-seq fragments +/- 50kb from gene start.
7	GeneBodyExtended-0kb-0kb	Gene Score matrix derived from overlapping scATAC-seq fragments 0kb (upstream) and 0kb (downstream) from the gene body.
8	GeneBodyExtended-1kb-1kb	Gene Score matrix derived from overlapping scATAC-seq fragments 1kb (upstream) and 1kb (downstream) from the gene body.
9	GeneBodyExtended-1kb-0kb	Gene Score matrix derived from overlapping scATAC-seq fragments 1kb (upstream) and 0kb (downstream) from the gene body.
10	GeneBodyExtended-2kb-2kb	Gene Score matrix derived from overlapping scATAC-seq fragments 2kb (upstream) and 2kb (downstream) from the gene body.
11	GeneBodyExtended-2kb-0kb	Gene Score matrix derived from overlapping scATAC-seq fragments 2kb (upstream) and 0kb (downstream) from the gene body.
12	GeneBodyExtended-5kb-5kb	Gene Score matrix derived from overlapping scATAC-seq fragments 5kb (upstream) and 5kb (downstream) from the gene body.
13	GeneBodyExtended-5kb-0kb	Gene Score matrix derived from overlapping scATAC-seq fragments 5kb (upstream) and 0kb (downstream) from the gene body.
14	GeneBodyExtended-10kb-10kb	Gene Score matrix derived from overlapping scATAC-seq fragments 10kb (upstream) and 10kb (downstream) from the gene body.
15	GeneBodyExtended-10kb-0kb	Gene Score matrix derived from overlapping scATAC-seq fragments 10kb (upstream) and 0kb (downstream) from the gene body.
16	TSSExponentialNoGeneBoundary-1	Gene Score matrix derived from summing scATAC-seq within 100 kb of the gene start with distance exponential decay [exp(-abs(x)/5000) + exp(-1)].
17	TSSExponentialNoGeneBoundary-2	Gene Score matrix derived from summing scATAC-seq within 100 kb of the gene start with distance exponential decay [exp(-abs(x)/10000) + exp(-1)].
18	TSSExponentialNoGeneBoundary-3	Gene Score matrix derived from summing scATAC-seq within 100 kb of the gene start with distance exponential decay [exp(-abs(x)/25000) + exp(-1)].
19	TSSExponentialNoGeneBoundary-4	Gene Score matrix derived from summing scATAC-seq within 100 kb of the gene start with distance exponential decay [exp(-abs(x)/100000) + exp(-1)].
20	TSSExponentialGeneBoundary-1	Gene Score matrix derived from summing scATAC-seq within 100 kb of the gene start with distance exponential decay [exp(-abs(x)/5000) + exp(-1)] while accounting for neighboring gene boundaries.
21	TSSExponentialGeneBoundary-2	Gene Score matrix derived from summing scATAC-seq within 100 kb of the gene start with distance exponential decay [exp(-abs(x)/10000) + exp(-1)] while accounting for neighboring gene boundaries.
22	TSSExponentialGeneBoundary-3	Gene Score matrix derived from summing scATAC-seq within 100 kb of the gene start with distance exponential decay [exp(-abs(x)/25000) + exp(-1)] while accounting for neighboring gene boundaries.
23	TSSExponentialGeneBoundary-4	Gene Score matrix derived from summing scATAC-seq within 100 kb of the gene start with distance exponential decay [exp(-abs(x)/100000) + exp(-1)] while accounting for neighboring gene boundaries.
24	GeneBodyExponentialNoGeneBoundary-1	Gene Score matrix derived from summing scATAC-seq within 100 kb of the gene body with distance exponential decay [exp(-abs(x)/5000) + exp(-1)].
25	GeneBodyExponentialNoGeneBoundary-2	Gene Score matrix derived from summing scATAC-seq within 100 kb of the gene body with distance exponential decay [exp(-abs(x)/10000) + exp(-1)].
26	GeneBodyExponentialNoGeneBoundary-3	Gene Score matrix derived from summing scATAC-seq within 100 kb of the gene body with distance exponential decay [exp(-abs(x)/25000) + exp(-1)].
27	GeneBodyExponentialNoGeneBoundary-4	Gene Score matrix derived from summing scATAC-seq within 100 kb of the gene body with distance exponential decay [exp(-abs(x)/100000) + exp(-1)].
28	GeneBodyExtendedExponentialGeneBoundary-1kb-0kb-1	Gene Score matrix derived from summing scATAC-seq within 100 kb of the gene body (extended 1 kb upstream and 0 kb downstream) with distance exponential decay [exp(-abs(x)/10000) + exp(-1)] while accounting for neighboring gene boundaries.
29	GeneBodyExtendedExponentialGeneBoundary-2kb-0kb-2	Gene Score matrix derived from summing scATAC-seq within 100 kb of the gene body (extended 2 kb upstream and 0 kb downstream) with distance exponential decay [exp(-abs(x)/10000) + exp(-1)] while accounting for neighboring gene boundaries.
30	GeneBodyExtendedExponentialGeneBoundary-5kb-0kb-3	Gene Score matrix derived from summing scATAC-seq within 100 kb of the gene body (extended 5 kb upstream and 0 kb downstream) with distance exponential decay [exp(-abs(x)/10000) + exp(-1)] while accounting for neighboring gene boundaries.
31	GeneBodyExtendedExponentialGeneBoundary-1kb-1kb-4	Gene Score matrix derived from summing scATAC-seq within 100 kb of the gene body (extended 1 kb upstream and 1 kb downstream) with distance exponential decay [exp(-abs(x)/10000) + exp(-1)] while accounting for neighboring gene boundaries.
32	GeneBodyExtendedExponentialGeneBoundary-2kb-2kb-5	Gene Score matrix derived from summing scATAC-seq within 100 kb of the gene body (extended 2 kb upstream and 2 kb downstream) with distance exponential decay [exp(-abs(x)/10000) + exp(-1)] while accounting for neighboring gene boundaries.
33	GeneBodyExtendedExponentialGeneBoundary-5kb-5kb-6	Gene Score matrix derived from summing scATAC-seq within 100 kb of the gene body (extended 5 kb upstream and 5 kb downstream) with distance exponential decay [exp(-abs(x)/10000) + exp(-1)] while accounting for neighboring gene boundaries.
34	GeneBodyExtendedExponentialGeneBoundary-1kb-0kb-7	Gene Score matrix derived from summing scATAC-seq within 100 kb of the gene body (extended 1 kb upstream and 0 kb downstream) with distance exponential decay [exp(-abs(x)/25000) + exp(-1)] while accounting for neighboring gene boundaries.
35	GeneBodyExtendedExponentialGeneBoundary-2kb-0kb-8	Gene Score matrix derived from summing scATAC-seq within 100 kb of the gene body (extended 2 kb upstream and 0 kb downstream) with distance exponential decay [exp(-abs(x)/25000) + exp(-1)] while accounting for neighboring gene boundaries.
36	GeneBodyExtendedExponentialGeneBoundary-5kb-0kb-9	Gene Score matrix derived from summing scATAC-seq within 100 kb of the gene body (extended 5 kb upstream and 0 kb downstream) with distance exponential decay [exp(-abs(x)/25000) + exp(-1)] while accounting for neighboring gene boundaries.
37	GeneBodyExtendedExponentialGeneBoundary-1kb-1kb-10	Gene Score matrix derived from summing scATAC-seq within 100 kb of the gene body (extended 1 kb upstream and 1 kb downstream) with distance exponential decay [exp(-abs(x)/25000) + exp(-1)] while accounting for neighboring gene boundaries.
38	GeneBodyExtendedExponentialGeneBoundary-2kb-2kb-11	Gene Score matrix derived from summing scATAC-seq within 100 kb of the gene body (extended 2 kb upstream and 2 kb downstream) with distance exponential decay [exp(-abs(x)/25000) + exp(-1)] while accounting for neighboring gene boundaries.
39	GeneBodyExtendedExponentialGeneBoundary-5kb-5kb-12	Gene Score matrix derived from summing scATAC-seq within 100 kb of the gene body (extended 5 kb upstream and 5 kb downstream) with distance exponential decay [exp(-abs(x)/25000) + exp(-1)] while accounting for neighboring gene boundaries.
40	GeneBodyExtendedExponentialGeneBoundary-1kb-0kb-13	Gene Score matrix derived from summing scATAC-seq within 100 kb of the gene body (extended 1 kb upstream and 0 kb downstream) with distance exponential decay [exp(-abs(x)/5000) + exp(-1)] while accounting for neighboring gene boundaries.
41	GeneBodyExtendedExponentialGeneBoundary-2kb-0kb-14	Gene Score matrix derived from summing scATAC-seq within 100 kb of the gene body (extended 2 kb upstream and 0 kb downstream) with distance exponential decay [exp(-abs(x)/5000) + exp(-1)] while accounting for neighboring gene boundaries.
42	GeneBodyExtendedExponentialGeneBoundary-5kb-0kb-15	Gene Score matrix derived from summing scATAC-seq within 100 kb of the gene body (extended 5 kb upstream and 0 kb downstream) with distance exponential decay [exp(-abs(x)/5000) + exp(-1)] while accounting for neighboring gene boundaries.
43	GeneBodyExtendedExponentialGeneBoundary-1kb-1kb-16	Gene Score matrix derived from summing scATAC-seq within 100 kb of the gene body (extended 1 kb upstream and 1 kb downstream) with distance exponential decay [exp(-abs(x)/5000) + exp(-1)] while accounting for neighboring gene boundaries.
44	GeneBodyExtendedExponentialGeneBoundary-2kb-2kb-17	Gene Score matrix derived from summing scATAC-seq within 100 kb of the gene body (extended 2 kb upstream and 2 kb downstream) with distance exponential decay [exp(-abs(x)/5000) + exp(-1)] while accounting for neighboring gene boundaries.
45	GeneBodyExtendedExponentialGeneBoundary-5kb-5kb-18	Gene Score matrix derived from summing scATAC-seq within 100 kb of the gene body (extended 5 kb upstream and 5 kb downstream) with distance exponential decay [exp(-abs(x)/5000) + exp(-1)] while accounting for neighboring gene boundaries.
46	GeneBodyExponentialGeneBoundary-1	Gene Score matrix derived from summing scATAC-seq within 100 kb of the gene body with distance exponential decay [exp(-abs(x)/5000) + exp(-1)] while accounting for neighboring gene boundaries.
47	GeneBodyExponentialGeneBoundary-2	Gene Score matrix derived from summing scATAC-seq within 100 kb of the gene body with distance exponential decay [exp(-abs(x)/10000) + exp(-1)] while accounting for neighboring gene boundaries.
48	GeneBodyExponentialGeneBoundary-3	Gene Score matrix derived from summing scATAC-seq within 100 kb of the gene body with distance exponential decay [exp(-abs(x)/25000) + exp(-1)] while accounting for neighboring gene boundaries.
49	GeneBodyExponentialGeneBoundary-4	Gene Score matrix derived from summing scATAC-seq within 100 kb of the gene body with distance exponential decay [exp(-abs(x)/100000) + exp(-1)] while accounting for neighboring gene boundaries.
50	ConstantGeneBoundary-1	Gene Score matrix derived from summing scATAC-seq within 5 kb of the gene start while accounting for neighboring gene boundaries.
51	ConstantGeneBoundary-2	Gene Score matrix derived from summing scATAC-seq within 10 kb of the gene start while accounting for neighboring gene boundaries.
52	ConstantGeneBoundary-3	Gene Score matrix derived from summing scATAC-seq within 25 kb of the gene start while accounting for neighboring gene boundaries.
53	ConstantGeneBoundary-4	Gene Score matrix derived from summing scATAC-seq within 100 kb of the gene start while accounting for neighboring gene boundaries.
